# Assembly, Annotation, and Comparative Analysis of the Mitochondrial Genome of Winged Bean (*Psophocarpus tetragonolobus*): Insights into Evolutionary Adaptation and Codon Usage Bias

**DOI:** 10.1101/2025.01.24.634632

**Authors:** Nikhil Kumar Singh, Binay K. Singh, Piyush Kumar, Avinash Pandey, Sudhir Kumar, Sujit Kumar Bishi, A. Pattanayak, V.P. Bhadana, Sujay Rakshit, Kishor U. Tribhuvan

**Author notes:** ICAR-Indian Institute of Wheat and Barley Research, Karnal 132001, Haryana, India.

## Abstract

The winged bean (*Psophocarpus tetragonolobus*) is an underutilized, nutritionally dense legume with significant agricultural potential due to its adaptability to tropical environments and nitrogen-fixing capabilities. This study presents the assembly, annotation, and comparative analysis of its complete mitochondrial genome, spanning 366,925 bp. The genome comprises 64 genes, including 38 protein-coding genes, 12 tRNA genes, and 6 rRNA genes. Codon usage analysis revealed moderate bias in mitochondrial genes, primarily shaped by mutational pressures, while tRNA gene content aligns with codon preferences, optimizing translational efficiency. Phylogenetic analysis placed *P. tetragonolobus* within the Phaseoleae tribe, clustering closely with *Glycine max* and *Vigna radiata*, while synteny analysis highlighted high genomic conservation with related legumes. Ka/Ks ratio analysis underscored strong purifying selection in core mitochondrial genes, reflecting functional constraints essential for energy metabolism. Comparative analyses of mitochondrial and chloroplast genomes revealed distinct evolutionary pressures, with chloroplast genes exhibiting more significant variability influenced by functional roles in photosynthesis. These findings provide valuable insights into the evolution and adaptation of *P. tetragonolobus*, establishing a foundation for its potential application in sustainable agriculture and crop improvement programs.
