## Supplementary material for "Assembly, Annotation, and Comparative Analysis of the Mitochondrial Genome of Winged Bean (*Psophocarpus tetragonolobus*): Insights into Evolutionary Adaptation and Codon Usage Bias": Supplental table S1

### Sheet: Genome_Location_Analysis_with_O
Supplementary Table S1: Characteristics of Repeat Sequences Present in the Winged Bean Mitochondrial Genome
Length	Start	End	Type	Sequence	GC_Content	Location	Overlapping_Gene
10000	1	10001	F	GAGGCATGATTGATTGAGAAAGAATGATTCCCTCCGGACAGAGAGTCTTTCCTGCACGGAGTAGTTAGTATAGAACTATAGAAGTGGTTGTTGACCAACAGAAAGAGAAAGATACAAATAGGAAAGAAAGTAAGGCACATCGAAATCGTCCCAGGGAGCATTTATTTGTTTGGGTTTAATTGAGCTCCCGCTTTAATAAAAAGAAGCTATTGGGACGAGAAATTGTTCTTTCCCCCCTTGACGAGGGAGTCGCCCTAATCCAAGAAAATATCGATTGCTCGCCCGCTGTTTTCTTCTTTCAAGACTTTCCACGAGCAAGGAGATAGCAACTTTTTATGCAATTCGAAAAGTTAAGAGCCCTTCATCATTTTCGAGAATTTCGAATGAAGATAGGAGAGT…	44.0156	Intergenic
108	12796	12904	P	AGAGGTTTGAGCTCGACCCGCTAACGAGCCCCTATCAGAGAAAGCCTTGGTAAAGTAAAGCGCGTTAGCTCTTTTAAGTGTTGGCGCGCATCCTCTTGCTGGGAGAGGG	53.211	Intergenic
108	69427	69535	F	CCCTCCTCCCTTTTTAGTAACAAAATGAAACAGCAGTAAGACCAAACTGAGAGTGAGCAGCATAAACAAAGAGGGATTTGTGAATGAGAAATACAAGTCTCCTATCTTC	39.4495	Gene Overlap	atp6-2; atp6-1; nad1
108	308283	308391	P	GCTTCACTTCAATTAAAGAAAGTAACCAAAACTGTAACAATGCTATGTTAGAATATTCTAGTCTGTAGAGACCGGTTTCCGCCCTCGGACACTAATGCCAGTTTTTGGC	40.367	Intergenic
107	26625	26732	P	GCACTCCTTGCTGGCGGAGCGGCATACCGAAAAAAAAGGAAAAAGCCCTTTCTCGGTATCGGATTCGAACCGATGTTGCCTATTTCTTAAGGGCGAACTGATCGACTT	49.0741	Gene Overlap	atp6-2-fragment; atp6-1-fragment
106	12901	13007	F	AGGGCTAATGCCACTCGCCCTAATGAATAAAGAAACAGGAGAGGGGTGAAGCTTGCTTACTTGTTAGAGTAAGGAGTTTAGGCTTTCGAAAGCTCAATCCCTTGCTT	44.8598	Intergenic
106	26731	26837	F	TTCCTCCCTTTTTAGTAACAAAATGAAACAGCAGTAAGACCAAACTGAGAGTGAGCAGCATAAACAAAGAGGGATTTGTGAATGAGAAATACAAGTCTCCTATCTTC	37.3832	Gene Overlap	atp6-2-fragment; atp6-1-fragment
106	26731	26837	F	TTCCTCCCTTTTTAGTAACAAAATGAAACAGCAGTAAGACCAAACTGAGAGTGAGCAGCATAAACAAAGAGGGATTTGTGAATGAGAAATACAAGTCTCCTATCTTC	37.3832	Gene Overlap	atp6-2-fragment; atp6-1-fragment
106	31951	32057	P	CATAAGAGAAGAAAGAGCAAGTCAAATAGTACGCCCGGTTCACCAGGTTCTACCACTGCAGGGCTCAATCATGCCAGTTAGGCTATATGCTTAACACATGCAAGTCT	45.7944	Intergenic
106	32055	32161	F	TCTCTCCTGTTTCTTTCAAGAGGATGCGCGCCAACACTTAAAAGAGCTAACGCGCTTTACTTTACCAAGGCTTTCTCTGATAGGGGCTCGTTAGCGGGTCGAGCTCA	49.5327	Intergenic
106	32100	32206	P	GCTAACGCGCTTTACTTTACCAAGGCTTTCTCTGATAGGGGCTCGTTAGCGGGTCGAGCTCAAACCTTAGCACAAGCACTAAGTAAGCCCGTGAAGGAAAGGCCTTT	50.4673	Intergenic
106	153789	153895	P	TCCTTTCTGTTGGTCAACAACCACTTCTATAGTTCTATACTAACTACTCCGTGCAGGAAAGACTCTCTGTCCGGAGGGAATCATTCTTTCTCAATCAATCATGCCTC	42.9907	Gene Overlap	nad1; nad2-fragment; nad5-fragment
106	162030	162136	P	AGCCAAAAACTGGCATTAGTGTCCGAGGGCGGAAACCGGTCTCTACAGACTAGAATATTCTAACATAGCATTGTTACAGTTTTGGTTACTTTCTTTAATTGAAGTGA	39.2523	Gene Overlap	nad1; nad2-fragment; nad5-fragment; rps4-fragment
106	162030	162136	F	AGCCAAAAACTGGCATTAGTGTCCGAGGGCGGAAACCGGTCTCTACAGACTAGAATATTCTAACATAGCATTGTTACAGTTTTGGTTACTTTCTTTAATTGAAGTGA	39.2523	Gene Overlap	nad1; nad2-fragment; nad5-fragment; rps4-fragment
106	162134	162240	P	TGAGCATGAAAAAGGGGCAACTTTCGTGTAGTTTGTGATTGGATGTAACTGTTCATATTTTTTCTCGGAGAAATCTTTCTCTTAATAGATCTCTTCTTGTTCCTCAA	35.514	Gene Overlap	nad1; nad2-fragment; nad5-fragment; rps4-fragment
105	1	106	P	GAGGCATGATTGATTGAGAAAGAATGATTCCCTCCGGACAGAGAGTCTTTCCTGCACGGAGTAGTTAGTATAGAACTATAGAAGTGGTTGTTGACCAACAGAAAGA	42.4528	Intergenic
105	1	106	F	GAGGCATGATTGATTGAGAAAGAATGATTCCCTCCGGACAGAGAGTCTTTCCTGCACGGAGTAGTTAGTATAGAACTATAGAAGTGGTTGTTGACCAACAGAAAGA	42.4528	Intergenic
105	12797	12902	P	GAGGTTTGAGCTCGACCCGCTAACGAGCCCCTATCAGAGAAAGCCTTGGTAAAGTAAAGCGCGTTAGCTCTTTTAAGTGTTGGCGCGCATCCTCTTGCTGGGAGAG	52.8302	Intergenic
105	12902	13007	F	GGGCTAATGCCACTCGCCCTAATGAATAAAGAAACAGGAGAGGGGTGAAGCTTGCTTACTTGTTAGAGTAAGGAGTTTAGGCTTTCGAAAGCTCAATCCCTTGCTT	45.283	Intergenic
105	26627	26732	F	ACTCCTTGCTGGCGGAGCGGCATACCGAAAAAAAAGGAAAAAGCCCTTTCTCGGTATCGGATTCGAACCGATGTTGCCTATTTCTTAAGGGCGAACTGATCGACTT	48.1132	Gene Overlap	atp6-2-fragment; atp6-1-fragment
105	31951	32056	F	CATAAGAGAAGAAAGAGCAAGTCAAATAGTACGCCCGGTTCACCAGGTTCTACCACTGCAGGGCTCAATCATGCCAGTTAGGCTATATGCTTAACACATGCAAGTC	46.2264	Intergenic
105	32056	32161	P	CTCTCCTGTTTCTTTCAAGAGGATGCGCGCCAACACTTAAAAGAGCTAACGCGCTTTACTTTACCAAGGCTTTCTCTGATAGGGGCTCGTTAGCGGGTCGAGCTCA	50	Intergenic
105	32101	32206	P	CTAACGCGCTTTACTTTACCAAGGCTTTCTCTGATAGGGGCTCGTTAGCGGGTCGAGCTCAAACCTTAGCACAAGCACTAAGTAAGCCCGTGAAGGAAAGGCCTTT	50	Intergenic
105	32206	32311	P	TATAAGAGAAGAAAGAGCAAGTCAAATAGTACGCCCGGTTCACCAGGTTCTACCACTGCAGGGCTCAATCATGCCAGTTAGGCTATATGCTTAACACATGCAAGTC	45.283	Intergenic
105	32306	32411	P	CAAGTCGATCAGTTCGCCCTTAAGAAATAGGCAACATCGGTTCGAATCCGATACCGAGAAAGGGCTTTTTCCTTTTTTTTCGGTATGCCGCTCCGCCAGCAAGGAG	49.0566	Intergenic
105	32411	32516	P	GTGAGCTCGACCCGCTAACGAGCCCCTATCAGAGAAAGCCTTGGTAAAGTAAAGCGCGTTAGCTCTTTTAAGTGTTGGCGCGCATCCTCTTGAAAGAAACAGGAGA	50	Intergenic
105	69535	69640	P	CTTGAGGAACAAGAAGAGATCTATTAAGAGAAAGATTTCTCCGAGAAAAAATATGAACAGTTACATCCAATCACAAACTACACGAAAGTTGCCCCTTTTTCATGCT	35.8491	Gene Overlap	atp6-2; atp6-1; rps4; nad1
105	69535	69640	F	CTTGAGGAACAAGAAGAGATCTATTAAGAGAAAGATTTCTCCGAGAAAAAATATGAACAGTTACATCCAATCACAAACTACACGAAAGTTGCCCCTTTTTCATGCT	35.8491	Gene Overlap	atp6-2; atp6-1; rps4; nad1
105	153790	153895	P	CCTTTCTGTTGGTCAACAACCACTTCTATAGTTCTATACTAACTACTCCGTGCAGGAAAGACTCTCTGTCCGGAGGGAATCATTCTTTCTCAATCAATCATGCCTC	43.3962	Gene Overlap	nad1; nad2-fragment; nad5-fragment
105	153895	154000	F	CGGCTAATGCCACTCGCCCTAATGAATAAAGAAACAGGAGAGGGGTGAAGCTTGCTTACTTGTTAGAGTAAGGAGTTTAGGCTTTCGAAAGCTCAATCCCTTGCTT	45.283	Gene Overlap	nad1; nad2-fragment; nad5-fragment
105	258723	258828	F	AAAAGGCCTTTCCTTCACGGGCTTACTTAGTGCTTGTGCTAAGGTTTGAGCTCGACCCGCTAACGAGCCCCTATCAGAGAAAGCCTTGGTAAAGTAAAGCGCGTTA	49.0566	Gene Overlap	nad1
105	258828	258933	F	ACTCTCCCAGCAAGAGGATGCGCGCCAACACTTAAAAGAGCTAACGCGCTTTACTTTACCAAGGCTTTCTCTGATAGGGGCTCGTTAGCGGGTCGAGCTCAAACCT	51.8868	Gene Overlap	nad1
105	324353	324458	F	TGAGGCATGATTGATTGAGAAAGAATGATTCCCTCCGGACAGAGAGTCTTTCCTGCACGGAGTAGTTAGTATAGAACTATAGAAGTGGTTGTTGACCAACAGAAAG	42.4528	Gene Overlap	atp8
102	207427	207529	F	CCCCAGCAAGAGGATGCGCGCCAACACTTAAAAGAGCTAACGCGCTTTACTTTACCAAGGCTTTCTCTGATAGGGGCTCGTTAGCGGGTCGAGCTCAAACCTT	52.4272	Gene Overlap	rps10; nad1; nad2-fragment
101	12797	12898	P	GAGGTTTGAGCTCGACCCGCTAACGAGCCCCTATCAGAGAAAGCCTTGGTAAAGTAAAGCGCGTTAGCTCTTTTAAGTGTTGGCGCGCATCCTCTTGCTGGG	52.9412	Intergenic
101	179415	179516	F	GAATCGGTAGCGAGATACAGATCCGGAGAGATCTGGGTCTTCTATCTCAACATTTGGTTGTTTAACCTCACTCCACGACACATGGAGTCCTATTTGTTTGGT	45.098	Gene Overlap	nad1; nad2-fragment
101	207427	207528	F	CCCCAGCAAGAGGATGCGCGCCAACACTTAAAAGAGCTAACGCGCTTTACTTTACCAAGGCTTTCTCTGATAGGGGCTCGTTAGCGGGTCGAGCTCAAACCT	52.9412	Gene Overlap	rps10; nad1; nad2-fragment
100	32070	32170	F	TCAAGAGGATGCGCGCCAACACTTAAAAGAGCTAACGCGCTTTACTTTACCAAGGCTTTCTCTGATAGGGGCTCGTTAGCGGGTCGAGCTCAAACCTTAGC	50.495	Intergenic
99	12805	12904	F	AGCTCGACCCGCTAACGAGCCCCTATCAGAGAAAGCCTTGGTAAAGTAAAGCGCGTTAGCTCTTTTAAGTGTTGGCGCGCATCCTCTTGCTGGGAGAGGG	54	Intergenic
99	308083	308182	P	CGCTCGACCCGCTAACGAGCCCCTATCAGAGAAAGCCTTGGTAAAGTAAAGCGCGTTAGCTCTTTTAAGTGTTGGCGCGCATCCTCTTGCTGGGAGAGGG	55	Intergenic
97	32070	32167	F	TCAAGAGGATGCGCGCCAACACTTAAAAGAGCTAACGCGCTTTACTTTACCAAGGCTTTCTCTGATAGGGGCTCGTTAGCGGGTCGAGCTCAAACCTT	50	Intergenic
97	258828	258925	P	ACTCTCCCAGCAAGAGGATGCGCGCCAACACTTAAAAGAGCTAACGCGCTTTACTTTACCAAGGCTTTCTCTGATAGGGGCTCGTTAGCGGGTCGAGC	53.0612	Gene Overlap	nad1
96	12797	12893	P	GAGGTTTGAGCTCGACCCGCTAACGAGCCCCTATCAGAGAAAGCCTTGGTAAAGTAAAGCGCGTTAGCTCTTTTAAGTGTTGGCGCGCATCCTCTTG	51.5464	Intergenic
96	32070	32166	F	TCAAGAGGATGCGCGCCAACACTTAAAAGAGCTAACGCGCTTTACTTTACCAAGGCTTTCTCTGATAGGGGCTCGTTAGCGGGTCGAGCTCAAACCT	50.5155	Intergenic
94	8	102	P	GATTGATTGAGAAAGAATGATTCCCTCCGGACAGAGAGTCTTTCCTGCACGGAGTAGTTAGTATAGAACTATAGAAGTGGTTGTTGACCAACAGA	42.1053	Intergenic
94	31286	31380	F	CTCTGTTGGTCAACAACCACTTCTATAGTTCTATACTAACTACTCCGTGCAGGAAAGACTCTCTGTCCGGAGGGAATCATTCTTTCTCAATCAAT	42.1053	Intergenic
94	31286	31380	P	CTCTGTTGGTCAACAACCACTTCTATAGTTCTATACTAACTACTCCGTGCAGGAAAGACTCTCTGTCCGGAGGGAATCATTCTTTCTCAATCAAT	42.1053	Intergenic
94	31286	31380	P	CTCTGTTGGTCAACAACCACTTCTATAGTTCTATACTAACTACTCCGTGCAGGAAAGACTCTCTGTCCGGAGGGAATCATTCTTTCTCAATCAAT	42.1053	Intergenic
93	89022	89115	P	AAAGTACCAAAGGTGCGCTCCGCCCGGTGACTAAGAAATAGGTTTGCGCTTTGAAGTGATGAGGTCGCAAAGAGGGAAGTAGGGCTCCTATTGA	50	Gene Overlap	nad7; nad1
93	207427	207520	P	CCCCAGCAAGAGGATGCGCGCCAACACTTAAAAGAGCTAACGCGCTTTACTTTACCAAGGCTTTCTCTGATAGGGGCTCGTTAGCGGGTCGAGC	54.2553	Gene Overlap	rps10; nad1; nad2-fragment
91	12802	12893	F	TTGAGCTCGACCCGCTAACGAGCCCCTATCAGAGAAAGCCTTGGTAAAGTAAAGCGCGTTAGCTCTTTTAAGTGTTGGCGCGCATCCTCTTG	51.087	Intergenic
91	12802	12893	P	TTGAGCTCGACCCGCTAACGAGCCCCTATCAGAGAAAGCCTTGGTAAAGTAAAGCGCGTTAGCTCTTTTAAGTGTTGGCGCGCATCCTCTTG	51.087	Intergenic
91	32411	32502	P	GTGAGCTCGACCCGCTAACGAGCCCCTATCAGAGAAAGCCTTGGTAAAGTAAAGCGCGTTAGCTCTTTTAAGTGTTGGCGCGCATCCTCTTG	52.1739	Intergenic
91	32411	32502	P	GTGAGCTCGACCCGCTAACGAGCCCCTATCAGAGAAAGCCTTGGTAAAGTAAAGCGCGTTAGCTCTTTTAAGTGTTGGCGCGCATCCTCTTG	52.1739	Intergenic
91	32411	32502	P	GTGAGCTCGACCCGCTAACGAGCCCCTATCAGAGAAAGCCTTGGTAAAGTAAAGCGCGTTAGCTCTTTTAAGTGTTGGCGCGCATCCTCTTG	52.1739	Intergenic
91	91817	91908	F	TCAAGAGGATGCGCGCCAACACTTAAAAGAGCTAACGCGCTTTACTTTACCAAGGCTTTCTCTGATAGGGGCTCGTTAGCGGGTCGAGCTCA	51.087	Gene Overlap	nad1
91	91817	91908	F	TCAAGAGGATGCGCGCCAACACTTAAAAGAGCTAACGCGCTTTACTTTACCAAGGCTTTCTCTGATAGGGGCTCGTTAGCGGGTCGAGCTCA	51.087	Gene Overlap	nad1
91	91817	91908	F	TCAAGAGGATGCGCGCCAACACTTAAAAGAGCTAACGCGCTTTACTTTACCAAGGCTTTCTCTGATAGGGGCTCGTTAGCGGGTCGAGCTCA	51.087	Gene Overlap	nad1
90	97180	97270	P	CTCCCTTTGGATTTAGAAGTGAAAGTCTTTTGCTTCTATCTAACAAGGCCAAAGTTACAGCGGGCTCTTTCTATTATGAAATGGTTCATCT	38.4615	Gene Overlap	nad1
88	32070	32158	P	TCAAGAGGATGCGCGCCAACACTTAAAAGAGCTAACGCGCTTTACTTTACCAAGGCTTTCTCTGATAGGGGCTCGTTAGCGGGTCGAGC	51.6854	Intergenic
88	32414	32502	F	AGCTCGACCCGCTAACGAGCCCCTATCAGAGAAAGCCTTGGTAAAGTAAAGCGCGTTAGCTCTTTTAAGTGTTGGCGCGCATCCTCTTG	51.6854	Intergenic
88	91817	91905	P	TCAAGAGGATGCGCGCCAACACTTAAAAGAGCTAACGCGCTTTACTTTACCAAGGCTTTCTCTGATAGGGGCTCGTTAGCGGGTCGAGC	51.6854	Gene Overlap	nad1
79	235933	236012	P	GGCACAAGTCCAAATCGAAAGGGCCATTGAGAAAGCTCTGCTCTCCGACGGGTATTCCCGGGATGAGCTTTCTCAAAGGA	52.5	Gene Overlap	nad1
75	31765	31840	F	CGGGTAAATAGCGTAGATAAGAAAGGGCGTCGTTAGCAGGCTAGACAGATATTGAATGAAGAAAGAGAGTTCGACT	43.4211	Intergenic
70	207462	207532	P	GCTAACGCGCTTTACTTTACCAAGGCTTTCTCTGATAGGGGCTCGTTAGCGGGTCGAGCTCAAACCTTAGC	52.1127	Gene Overlap	rps10; nad1; nad2-fragment
69	207463	207532	P	CTAACGCGCTTTACTTTACCAAGGCTTTCTCTGATAGGGGCTCGTTAGCGGGTCGAGCTCAAACCTTAGC	51.4286	Gene Overlap	rps10; nad1; nad2-fragment
67	134881	134948	P	AGCACTCTTTCTTCTCTAGGAAAGTTTATCACTAGGGAATTCCACTCCTAAAAAGCGAGCTTTGCCTT	41.1765	Gene Overlap	nad1; nad2-fragment; nad5-fragment
67	258867	258934	P	GCTAACGCGCTTTACTTTACCAAGGCTTTCTCTGATAGGGGCTCGTTAGCGGGTCGAGCTCAAACCTT	51.4706	Gene Overlap	nad1
66	12797	12863	F	GAGGTTTGAGCTCGACCCGCTAACGAGCCCCTATCAGAGAAAGCCTTGGTAAAGTAAAGCGCGTTAG	52.2388	Intergenic
66	258762	258828	P	TAAGGTTTGAGCTCGACCCGCTAACGAGCCCCTATCAGAGAAAGCCTTGGTAAAGTAAAGCGCGTTA	49.2537	Gene Overlap	nad1
66	321492	321558	P	GCTAACGCGCTTTACTTTACCAAGGCTTTCTCTGATAGGGGCTCGTTAGCGGGTCGAGCTCAAACCT	52.2388	Gene Overlap	atp6-2-fragment; atp6-1-fragment
65	12797	12862	F	GAGGTTTGAGCTCGACCCGCTAACGAGCCCCTATCAGAGAAAGCCTTGGTAAAGTAAAGCGCGTTA	51.5152	Intergenic
65	258763	258828	P	AAGGTTTGAGCTCGACCCGCTAACGAGCCCCTATCAGAGAAAGCCTTGGTAAAGTAAAGCGCGTTA	50	Gene Overlap	nad1
63	49679	49742	F	ACTATGTCTTCTAGTTCCGAAAATGTGAAACAAAAGTTTTTCGAGAAAAGGTCCCATCCTTCAA	35.9375	Intergenic
61	32411	32472	F	GTGAGCTCGACCCGCTAACGAGCCCCTATCAGAGAAAGCCTTGGTAAAGTAAAGCGCGTTAG	53.2258	Intergenic
61	91847	91908	P	GCTAACGCGCTTTACTTTACCAAGGCTTTCTCTGATAGGGGCTCGTTAGCGGGTCGAGCTCA	53.2258	Gene Overlap	nad1
60	32411	32471	F	GTGAGCTCGACCCGCTAACGAGCCCCTATCAGAGAAAGCCTTGGTAAAGTAAAGCGCGTTA	52.459	Intergenic
60	91848	91908	P	CTAACGCGCTTTACTTTACCAAGGCTTTCTCTGATAGGGGCTCGTTAGCGGGTCGAGCTCA	52.459	Gene Overlap	nad1
60	327965	328025	F	GTTCCCCTCGTTCCTTTTCTCTTGGACATCTCACTTGAAATGCAATCCTTCTTTTCGATCT	42.623	Intergenic
58	159080	159138	P	CCGGAAAGCCCTCAATTGATTGATGGGAAATTTGGATCCCCTTTTCTTTCCTCTCAACC	45.7627	Gene Overlap	nad1; nad2-fragment; nad5-fragment
58	308083	308141	F	CGCTCGACCCGCTAACGAGCCCCTATCAGAGAAAGCCTTGGTAAAGTAAAGCGCGTTAG	54.2373	Intergenic
57	258771	258828	F	AGCTCGACCCGCTAACGAGCCCCTATCAGAGAAAGCCTTGGTAAAGTAAAGCGCGTTA	51.7241	Gene Overlap	nad1
50	82559	82609	P	GCTTCTTTCTCAAAGTCAAGTTTCTCGCTTCTTGCTTTAGAAAGATTGCAG	39.2157	Gene Overlap	nad1
48	201783	201831	P	GTAAAGGCATTCCCCCTGTTATAGAAGGTCAAAAAAAGAAATTATGGAA	34.6939	Gene Overlap	nad1; nad2-fragment
47	97092	97139	P	AGGTGCCGGAGCTGCTACAATTGCTTCAGCGGGAGCTGCTGTAGGTAT	56.25	Gene Overlap	nad1; atp9-fragment
47	99283	99330	P	ACGGACGAGCCACATGCAGGGAAACTTGCACGTGTGGTTCTGGCCGGG	62.5	Gene Overlap	nad1; nad2-fragment
46	12928	12974	P	TAAAGAAACAGGAGAGGGGTGAAGCTTGCTTACTTGTTAGAGTAAGG	42.5532	Intergenic
46	91771	91817	P	CCCTTACTCTAACAAGTAAGCAAGCTTCACCCCTCTCCTGTTTCTTT	44.6809	Gene Overlap	nad1
46	91771	91817	P	CCCTTACTCTAACAAGTAAGCAAGCTTCACCCCTCTCCTGTTTCTTT	44.6809	Gene Overlap	nad1
45	54678	54723	F	CTAGTGATTAGGAGGGATTTGATCTCAGGCGCTAAAGCCTTTCTTT	43.4783	Gene Overlap	nad1
42	151168	151210	P	AGAGTGCTTATTCGAAAGTGAATGAATGTGAAATTTGCTTTTC	32.5581	Gene Overlap	nad1; nad2-fragment; nad5-fragment
42	162363	162405	P	GGTTCTATTGATCAGAAGCATCCAGCAGCGCCACGCCAGTAGA	53.4884	Gene Overlap	nad1; nad2-fragment; nad5-fragment
40	324910	324950	P	AGGTTGGGTCGGCTTGAGCTTGAGACAGATGTGGTTCTTCT	51.2195	Intergenic
37	9766	9803	P	ATCCTTAATTCGAAAGACGACAATCAAAGCATCACGAC	39.4737	Intergenic
37	82523	82560	P	AAAGGTAGGTTTCTTACTTAGTGCTTGTGCTAAGGAGC	42.1053	Gene Overlap	nad1
37	300083	300120	P	GGTCGTGATGCTTTGATTGTCGTCTTTCGAATTAAGGA	42.1053	Intergenic
36	12030	12066	P	CGTTCGCCCACTTACTTAAAGACTCGTTGGCTCCGCG	56.7568	Intergenic
35	190663	190698	F	ACTGGATGCTTCTGATCAATAGAACAGGAAGAGGAG	44.4444	Gene Overlap	nad1; nad2-fragment
35	214403	214438	P	TGGGCCGTGTCTCAGTCCCAGTGTGGCTGATCATCC	61.1111	Gene Overlap	nad1
34	35969	36003	P	CTCCTTACTCTAACAAGTAAGCAAGTCAACTACCT	40	Intergenic
