## Supplementary material for "Assembly, Annotation, and Comparative Analysis of the Mitochondrial Genome of Winged Bean (*Psophocarpus tetragonolobus*): Insights into Evolutionary Adaptation and Codon Usage Bias": Supplental table S2

### Sheet: Sheet1
Supp table S2: Summary of synteny analysis
Comparison	Total Hits	Average Identity (%)	Average Alignment Length (bp)	Average E-value	Average Bitscore	Min Synteny Base Pairs (bp)	Max Synteny Base Pairs (bp)
Glycine max vs. Vigna radiata	90	97.5	1200	Near 0	12000	~500	~30,000
Phaseolus vulgaris vs. Medicago truncatula	70	94.2	800	Near 0	10000	~400	~25,000
Psophocarpus tetragonolobus vs. Glycine max	85	97.8	1500	Near 0	15000	~600	~35,000
Vigna radiata vs. Phaseolus vulgaris	100	97.3	1100	Near 0	13000	~700	~40,000
